# Single Amplified Genome Catalog Reveals the Dynamics of Mobilome and Resistome in the Human Microbiome

**DOI:** 10.1101/2023.12.06.570492

**Authors:** Tetsuro Kawano-Sugaya, Koji Arikawa, Tatsuya Saeki, Taruho Endoh, Kazuma Kamata, Ayumi Matsuhashi, Masahito Hosokawa

**Affiliations:** bitBiome, Inc., 513 Wasedatsurumaki-cho, Shinjuku-ku, Tokyo, 162-0041, Japan; Department of Life Science and Medical Bioscience, Waseda University, 2-2 Wakamatsu-cho, Shinjuku-ku, Tokyo, 162-8480, Japan; Computational Bio Big-Data Open Innovation Laboratory, National Institute of Advanced Industrial Science and Technology, 3-4-1 Okubo, Shinjuku-ku, Tokyo, 169-8555, Japan; Institute for Advanced Research of Biosystem Dynamics, Waseda Research Institute for Science and Engineering, 3-4-1 Okubo, Shinjuku-ku, Tokyo, 169-8555, Japan; Research Organization for Nano and Life Innovation, Waseda University, 513 Wasedatsurumaki-cho, Shinjuku-ku, Tokyo, 162-0041, Japan

**Author notes:** Tetsuro Kawano-Sugaya and Koji Arikawa contributed equally to this work.

## Abstract

The increase in metagenome-assembled genomes (MAGs) has significantly advanced our understanding of the functional characterization and taxonomic assignment within the human microbiome. However, MAGs, as population consensus genomes, often mask heterogeneity among species and strains, thereby obfuscating the precise relationships between microbial hosts and mobile genetic elements (MGEs). In contrast, single amplified genomes (SAGs) derived via single-cell genome sequencing can capture individual genomic content, including MGEs. We present the bbsag20 dataset, which encompasses 17,202 human-associated prokaryotic SAGs and 869 MAGs, spanning 647 gut and 312 oral bacterial species. The SAGs revealed diverse bacterial lineages and MGEs with a broad host range that were absent in the MAGs and traced the translocation of oral bacteria to the gut. Importantly, our SAGs linked individual mobilomes to resistomes and meticulously charted a dynamic network of antibiotic resistance genes (ARGs) on MGEs, pinpointing potential ARG reservoirs in the microbial community.
