## Supplementary Data 1 Participants metadata for "Single Amplified Genome Catalog Reveals the Dynamics of Mobilome and Resistome in the Human Microbiome"

### Sheet: Sheet1
sampleid	salivaid	fecesid	disease	age	sex	height	weight
QLX001	QLS001	QLF001	Healthy	36	male	162.1	63.2
QLX002	QLS002	QLF002	Healthy	63	female	153	51
QLX003	QLS003	QLF003	Healthy	43	female	170	61
QLX004	QLS004	QLF004	Healthy	23	male	172	57.1
QLX005	QLS005	QLF005	Breast cancer	56	female	164	59
QLX006	QLS006	QLF006	Breast cancer	52	female	157	50
QLX007	QLS007	QLF007	Breast cancer	55	female	154.4	44.5
QLX008	QLS008	QLF008	Irritable bowel syndrome	69	female	152	45
QLX009	QLS009	QLF009	Irritable bowel syndrome	40	male	176	60.8
QLX010	QLS010	QLF010	Ulcerative colitis	50	male	173.9	75.3
QLX011	QLS011	QLF011	Ulcerative colitis	52	female	163	57
QLX012	QLS012	QLF012	Healthy	46	female	160.4	49.8
QLX013	QLS013	QLF013	Healthy	38	female	160.6	50.3
QLX014	QLS014	QLF014	Healthy	51	female	155	41
QLX015	QLS015	QLF015	Healthy	51	male	179	76
QLX016	QLS016	QLF016	Crohn’s disease	46	male	173	62
QLX017	QLS017	QLF017	Irritable bowel syndrome	35	male	180	75
QLX018	QLS018	QLF018	Healthy	71	male	161	60.6
QLX019	QLS019	QLF019	Breast cancer	51	female	164.7	58.2
QLX020	QLS020	QLF020	Breast cancer	46	female	162	52.5
QLX021	QLS021	QLF021	Ulcerative colitis	60	male	165.6	57.6
QLX022	QLS022	QLF022	Ulcerative colitis	59	male	170.7	68.5
QLX023	QLS023	QLF023	Irritable bowel syndrome	37	female	155.5	50.7
QLX024	QLS024	QLF024	Ulcerative colitis	61	male	163	51
QLX025	QLS025	QLF025	Irritable bowel syndrome	45	female	162.2	50.5
QLX027	QLS027	QLF027	Lung cancer	65	male	170.1	63.2
QLX028	QLS028	QLF028	Crohn’s disease	48	male	168	65
QLX029	QLS029	QLF029	Crohn’s disease	30	male	169.8	61
QLX030	QLS030	QLF030	Healthy	28	male	170	56
QLX031	QLS031	QLF031	Crohn’s disease	39	male	168	57
QLX032	QLS032	QLF032	Crohn’s disease	44	male	165	44
QLX033	QLS033	QLF033	Colorectal cancer	49	female	154	49
QLX046		QLF046	Irritable bowel syndrome	51	female	159	48
QLX047		QLF047	Ulcerative colitis	54	female	163	60
QLX048		QLF048	Crohn’s disease	49	male	163	60
QLX049		QLF049	Irritable bowel syndrome	54	female	163	54
QLX050		QLF050	Ulcerative colitis	57	female	163	49
QLX051		QLF051	Irritable bowel syndrome	53	male	161	48
QLX052		QLF052	Crohn’s disease	31	female	148	39
QLX053		QLF053	Crohn’s disease	56	female	164	46
QLX054		QLF054	Ulcerative colitis	33	female	158	50
QLX055		QLF055	Irritable bowel syndrome	47	female	152	46
QLX056		QLF056	Irritable bowel syndrome	23	female	158	56
QLX057		QLF057	Ulcerative colitis	36	male	174	65
QLX058		QLF058	Irritable bowel syndrome	42	female	166	60
QLX059		QLF059	Irritable bowel syndrome	51	male	171	70
QLX060		QLF060	Ulcerative colitis	33	male	169	68
QLX061		QLF061	Irritable bowel syndrome	62	female	150	43
QLX062		QLF062	Irritable bowel syndrome	66	female	157	46
QLX063		QLF063	Crohn’s disease	46	male	175	60
QLX064		QLF064	Ulcerative colitis	57	female	152	46
